# Nuclear hormone receptors promote gut and glia detoxifying enzyme induction and protect *C. elegans* from the mold *P. brevicompactum*

**DOI:** 10.1101/2021.07.15.452486

**Authors:** Sean W. Wallace, Malcolm C. Lizzappi, Hong Hur, Yupu Liang, Shai Shaham

## Abstract

Animals encounter microorganisms in their habitats, adapting physiology and behavior accordingly. The nematode *Caenorhabditis elegans* is found in microbe-rich environments; however, its responses to fungi are not extensively studied. Here we describe interactions of *C. elegans* and *Penicillium brevicompactum*, an ecologically-relevant mold. Transcriptome studies reveal that co-culture upregulates stress-response genes, including xenobiotic metabolizing enzymes (XMEs), in *C. elegans* intestine and AMsh glial cells. The nuclear hormone receptors (NHR) NHR-45 and NHR-156 are key induction regulators, and mutants that cannot induce XMEs in the intestine when exposed to *P. brevicompactum* experience mitochondrial stress and exhibit developmental defects. Different *C. elegans* wild isolates harbor sequence polymorphisms in *nhr-156*, resulting in phenotypic diversity in AMsh glia responses to microbe exposure. We propose that *P. brevicompactum* mitochondria-targeting mycotoxins are deactivated by intestinal detoxification, allowing tolerance to moldy environments. Our studies support the idea that *C. elegans* NHR gene expansion/diversification underlies adaptation to microbial environments.
