## Supplementary Table 1 for "Nuclear hormone receptors promote gut and glia detoxifying enzyme induction and protect *C. elegans* from the mold *P. brevicompactum*"

### Sheet: Sheet1
Table S1. Genes upregulated by P. brevicompactum exposure
WormBase ID	log2FC	adj.P.Val	gene	nhr-45-dependent?
WBGene00011674	8.83784	0.000122099	cyp-13A8	Yes
WBGene00001781	8.0711	0.000131397	gst-33	Yes
WBGene00008810	6.1206	2.43804e-05	cyp-13A12	Yes
WBGene00016697	5.86057	0.0149571	cyp-33C2	Yes
WBGene00001792	5.82536	6.36541e-05	gst-44	Yes
WBGene00008678	5.40249	2.43804e-05	stdh-2	Yes
WBGene00011009	5.24371	5.13434e-06	cyp-14A4	Yes
WBGene00015963	4.53079	0.0494418		Yes
WBGene00009213	4.49411	5.13434e-06	thn-1	Yes
WBGene00016669	4.48144	2.43804e-05	ilys-2	Yes
WBGene00000372	3.92858	0.0120402	cyp-13A7	Yes
WBGene00017501	3.41218	0.0448515	pud-3
WBGene00020016	3.40355	0.000362941	lipl-3	Yes
WBGene00022809	3.33888	0.000132737		Yes
WBGene00018725	3.05799	0.0280585	kreg-1
WBGene00008477	3.00531	0.00430746	clec-17
WBGene00007097	2.83061	0.0448515
WBGene00008602	2.81971	0.00238535	oac-14	Yes
WBGene00021491	2.78345	0.0147054	comt-4
WBGene00011673	2.77531	0.000909256	cyp-13A6	Yes
WBGene00019564	2.75444	0.0173759
WBGene00007072	2.68836	0.000341613	ugt-1	Yes
WBGene00008486	2.67183	0.00277596	ugt-44
WBGene00013559	2.65134	0.048609
WBGene00020760	2.57685	0.00966134
WBGene00015913	2.56043	1.19342e-05
WBGene00018755	2.55315	8.20511e-06	bcmo-2	Yes
WBGene00012947	2.35906	0.0383776
WBGene00008485	2.33627	0.00399885	ugt-43
WBGene00017092	2.32678	0.0280585		Yes
WBGene00008621	2.16643	0.00538387
WBGene00003091	2.093	0.00281888	lys-2
WBGene00010752	2.00238	0.000813894
WBGene00006611	1.98645	0.0202944	tre-5
WBGene00017332	1.96455	0.00331482	ugt-37	Yes
WBGene00011671	1.95467	0.00467113	cyp-13A4	Yes
WBGene00003995	1.9069	0.00276698	pgp-1
WBGene00022642	1.82727	0.000299057	lipl-5
WBGene00010446	1.80751	0.0448515
WBGene00008988	1.77473	0.0448515
WBGene00021160	1.75773	0.00107025	gba-4
WBGene00010128	1.73587	0.00128508
WBGene00019100	1.72288	5.13434e-06		Yes
WBGene00011076	1.66785	0.00511704	scav-5
WBGene00019214	1.63574	0.0399582
WBGene00000783	1.62215	0.00144515	cpr-3
WBGene00022142	1.60454	0.0155612
WBGene00044488	1.56338	0.00380542
WBGene00005141	1.55576	0.0270133	srd-64
WBGene00015932	1.55528	0.0456032
WBGene00021178	1.51188	0.0436422
WBGene00015933	1.50968	0.000152629
WBGene00017001	1.50165	0.0383776
WBGene00020015	1.46452	0.047881	nhr-210	Yes
WBGene00018333	1.46432	0.00707948	cyp-33E3	Yes
WBGene00018430	1.43809	0.00551887	nhr-142	Yes
WBGene00011672	1.43469	0.00408313	cyp-13A5
WBGene00010238	1.42999	0.0455013
WBGene00021768	1.42873	0.000466441
WBGene00019515	1.39617	0.0390561	ugt-19
WBGene00008296	1.38576	0.00591681	cdr-2	Yes
WBGene00194926	1.36468	0.0354361
WBGene00022813	1.35197	0.000341613
WBGene00004003	1.3308	0.0494418	pgp-9
WBGene00003607	1.32881	0.0012872	nhr-8
WBGene00010904	1.3277	0.0012872	ugt-62	Yes
WBGene00007397	1.3238	0.0280585
WBGene00000781	1.30614	0.00712407	cpr-1	Yes
WBGene00019744	1.29655	0.00858221		Yes
WBGene00022324	1.24472	0.015926	fbxa-26
WBGene00017703	1.23541	0.000790667
WBGene00007660	1.22389	0.0109573	pals-6
WBGene00012253	1.19836	0.00277596	clec-50
WBGene00010470	1.19621	0.000138675	cdr-4	Yes
WBGene00000558	1.18987	0.0270133	cnc-4
WBGene00022181	1.18836	0.0332558	pho-9
WBGene00019644	1.16946	0.0354361	cpt-4
WBGene00044107	1.16569	0.0458198
WBGene00007440	1.16284	0.0455013
WBGene00008494	1.15293	0.0422414
WBGene00009898	1.13217	0.0164845	dod-23
WBGene00018353	1.12531	0.0104455	fbxa-182
WBGene00007365	1.12108	0.00142385
WBGene00009578	1.11519	8.37435e-05
WBGene00001753	1.11	0.0310833	gst-5	Yes
WBGene00018707	1.09863	0.0448515	oac-31
WBGene00016265	1.09648	0.0448515	trhr-1
WBGene00009215	1.09508	0.0111637	thn-2	Yes
WBGene00017854	1.08001	0.0494418
WBGene00015048	1.07919	0.00410308	faah-2
WBGene00015362	1.06467	0.0402482	fbxa-105
WBGene00013146	1.06356	0.044909
WBGene00019215	1.05366	0.0294297
WBGene00023503	1.05063	0.0448515
WBGene00017303	1.04305	0.00551887
WBGene00010887	1.03784	0.0249378
WBGene00019495	1.02577	0.0205471	sdz-24
WBGene00000022	1.02488	0.0150346	abt-4
WBGene00014164	1.01344	0.00631743	lact-2
WBGene00017515	1.00227	0.0150346
